# Proteomic mapping reveals dysregulated angiogenesis in the cerebral arteries of rats with early-onset hypertension

**DOI:** 10.1101/2022.11.07.515426

**Authors:** Joakim A. Bastrup, Thomas A. Jepps

**Affiliations:** Department of Biomedical Sciences, University of Copenhagen, Denmark

**Keywords:** Hypertension, angiogenesis, cerebrovascular disease, cerebral arteries, DIA-MS

## Abstract

Hypertension is associated with presence of vascular abnormalities, such as remodeling and rarefaction. These processes play an important role in cerebrovascular disease development, however, the mechanistic changes leading to these diseases are not well characterized. Using data-independent acquisition-based mass spectrometry analysis, we determined the protein changes in cerebral arteries in pre- and early-onset hypertension from the spontaneously hypertensive rat (SHR), a model that resembles essential hypertension. Our analysis identified 125 proteins with expression levels that were significantly up- or downregulated in 12-week old SHRs compared to normotensive Wistar Kyoto rats. Using an angiogenesis enrichment analysis, we identified a critical imbalance in angiogenic proteins, promoting an anti-angiogenic profile in cerebral arteries at the early-onset of hypertension. In a comparison to previously published data, we demonstrate that this angiogenic imbalance is not present in mesenteric and renal arteries from age-matched SHRs. Finally, we identified two proteins (Fbln5 and Cdh13), whose expression levels were critically altered in cerebral arteries compared to the other arterial beds. The observation of an angiogenic imbalance in cerebral arteries from the SHR reveals critical protein changes in the cerebrovasculature at the early-onset of hypertension and provides novel insight into the early pathology of cerebrovascular disease.
