## Supplementary material for "Proteomic mapping reveals dysregulated angiogenesis in the cerebral arteries of rats with early-onset hypertension": Tables S1

### Sheet: Sheet1
Gene name	logFC	Angiogenic category (pro/anti/unknown)	Reference
Anxa1	-0.312474	Pro	doi: 10.1073/pnas.0901324106
Anxa3	-0.166419	Pro	doi: 10.1016/j.bbrc.2005.10.004
Atp2b4	0.317419	Anti	doi:10.1016/j.yjmcc.2017.07.001
Bsg	0.209149	Pro	doi: 10.1080/07357900802392675
Cd34	-0.324173	Pro	doi: 10.1002/jcp.30308
Cdc42	-0.137543	Pro	doi:10.1111/micc.12372.
Cdh13	-0.151587	Pro	doi:10.1158/0008-5472.CAN-07-2953
Col18a1	0.557422	Anti	doi: 10.1016/s0092-8674(00)81848-6
Cyp1b1	0.271507	Pro	doi: 10.1152/ajpcell.00139.2013
Eng	0.196512	Pro	doi: 10.1007/s10456-008-9101-9
Erap1	-0.263772	Pro	doi:10.1016/j.molimm.2020.02.020
Fbln5	0.558585	Anti	doi: 10.1038/labinvest.3700594
Flna	0.240941	Pro	PMID: 21036706
Glul	-0.428574	Pro	doi: 10.1038/s41586-018-0466-7
Hspb1	-0.214885	unknown	doi.org/10.3389/fnins.2018.00821
Igf2	-0.352133	Pro	doi: 10.1210/jc.2003-030243
Itgav	-0.19008	Pro	doi.org/10.1016/j.prp.2019.152531
Itgb2	-0.389326	Pro	doi.org/10.1186/s12864-020-6456-9
Jup	-0.434839	Pro	doi: 10.1097/SLA.0000000000003522
Lgals3	-0.521539	Pro	doi: 10.18632/oncotarget.17718
Mfge8	0.70097	Pro	doi:10.1161/ATVBAHA
Mmrn2	0.395984	Anti	doi: 10.1038/onc.2011.487
Nf1	0.633725	Anti	doi: 10.1038/sj.onc.1209264
Pdgfra	-0.170845	Pro	doi: 10.1096/fj.08-113860
Prkca	-0.211786	Pro	doi: 10.1093/cvr/cvm085
Ptn	0.258453	Pro	doi: 10.1097/MOH.0b013e3282fdc69e
Rhob	0.432882	Pro	doi:10.1186/2045-824X-4-1
Scg2	0.816138	Anti	doi: 10.1002/1878-0261.13044
Sema4a	1.10588	Anti	doi: 10.1038/sj.emboj.7601589
Stab1	-0.466177	Pro	doi:10.1158/1078-0432.CCR-14-1236
Stat1	-0.257812	Anti	doi: 10.1158/0008-5472.CAN-05-3612
Stim1	-0.165626	Pro	doi: 10.1038/s41419-020-03304-0
Thy1	0.33017	Unknown	doi: 10.1161/01.res.82.8.845
Tjp1	-0.196683	Pro	doi: 10.1091/mbc.e07-12-1215
