## Supplementary material for "Proteomic mapping reveals dysregulated angiogenesis in the cerebral arteries of rats with early-onset hypertension": Tables S2

### Sheet: Sheet1
Gene name	logFC	Angiogenic category (pro/anti/unknown)	Reference
Ackr3	1.07731	Pro	doi: 10.3389/fendo.2022.906586
Adamts1	0.523786	Anti	doi: 10.1167/iovs.05-1528.
Agt	-1.20841	Anti	doi: 10.1007/s11906-003-0072-3
Amotl1	0.601422	Pro	doi: 10.1161/CIRCRESAHA.109.195156
Anxa1	-0.151294	Pro	doi: 10.1073/pnas.0901324106
Apoh	-0.885684	Anti	doi: 10.1016/j.jaut.2010.06.013
Atp2b4	0.258946	Anti	doi:10.1016/j.yjmcc.2017.07.001
Bmpr1a	-0.513734	Pro	doi: 10.1161/ATVBAHA.116.308422
Bsg	-0.301359	Pro	doi: 10.1080/07357900802392675
C3	-1.00171	Unknown	doi.org/10.1186/s12935-019-1027-3
C6	-1.11522	Pro	doi: 10.1074/jbc.M115.708446
Calcrl	0.982082	Pro	doi: 10.1158/0008-5472.CAN-05-0848
Ccm2	0.395983	Pro	doi: 10.14670/HH-24.1287
Ccn2	0.605726	Pro	doi: 10.1096/fj.11-200154
Cd34	-0.128762	Pro	doi: 10.1002/jcp.30308
Ceacam1	1.40128	Pro	doi: 10.1038/onc.2011.146
Cfh	-0.557649	Anti	doi: 10.7150/jca.19452
Ctnnb1	0.205999	Pro	PMID: 29332977
Dab2ip	0.312664	Pro	doi: 10.1161/ATVBAHA.113.303053
Dcn	-0.32916	Both	doi: 10.1016/j.matbio.2015.01.023
Ddah1	-0.264285	Pro	doi: 10.1161/01.CIR.0000158487.80483.09
Efnb2	0.660602	Pro	doi: 10.1038/nature09002.
Enpep	-0.659075	Pro	doi: 10.1016/j.bbrc.2010.10.043
Enpp2	-1.6139	Pro	doi: 10.1158/1541-7786.MCR-09-0288
Erap1	-0.256253	Pro	doi:10.1016/j.molimm.2020.02.020
F3	0.24477	Pro	doi: 10.3389/fcell.2022.852989
Fbln5	-0.382824	Anti	doi: 10.1038/labinvest.3700594
Fgf1	0.168908	Pro	doi: 10.1016/j.cytogfr.2005.01.004
Fmnl3	0.636472	Pro	doi: 10.1242/jcs.091066
Gpld1	-1.15759	Unknown	NA
Grn	-0.289082	Pro	doi: 10.1093/carcin/bgh171
Hgs	0.149857	Unknown	NA
Jam3	0.316075	Pro	doi: 10.1158/0008-5472.CAN-04-4012
Lemd3	0.419024	Pro	doi.org/10.1242/dev.02538
Lgals3	-0.719986	Pro	doi: 10.18632/oncotarget.17718
Lrg1	-1.3407	Pro	doi: 10.1038/nature1234
Mapk14	0.254774	Pro	doi: 10.1016/j.molonc.2013.10.003
Mfge8	1.04271	Pro	doi:10.1161/ATVBAHA
Notch3	0.256195	Pro	doi: 10.1161/CIRCRESAHA.110.218271
Nrp1	-0.357024	Pro	doi: 10.1042/BST20140244
Pik3c2a	0.366407	Pro	doi: 10.1038/nm.2928
Pkm	0.247131	Pro	doi: 10.1038/s41598-019-50866-x
Plg	-0.882135	Pro	doi: 10.1046/j.1538-7836.2003.00182.x
Ptk2	0.251338	Pro	doi: 10.1074/jbc.M110673200
Pxdn	0.502544	Pro	doi: 10.1096/fj.201902899R
Rbm15	0.607299	Unknown	NA
Rhob	0.211029	Pro	doi:10.1186/2045-824X-4-1
Rock1	0.236081	Pro	doi: 10.7150/thno.30305
Rock2	0.0851846	Pro	doi: 10.7150/thno.30305
Serpinf1	-0.706292	Anti	doi: 10.1074/jbc.M507401200
Stab1	-0.5601	Pro	doi:10.1158/1078-0432.CCR-14-1236
Stat1	-0.298037	Anti	doi: 10.1158/0008-5472.CAN-05-3612
Sulf1	0.745625	Pro	doi: 10.1161/CIRCRESAHA.119.315023
Synj2bp	0.193943	Anti	doi: 10.1161/CIRCRESAHA.113.301686
Tmem100	0.824067	Unknown	doi: 10.1093/cvr/cvu260
