## Supplementary material for "Proteomic mapping reveals dysregulated angiogenesis in the cerebral arteries of rats with early-onset hypertension": Tables S3

### Sheet: Sheet1
Gene name	logFC	Angiogenic category (pro/anti/unknown)	Reference
Agt	-0.441249	Anti	doi: 10.1007/s11906-003-0072-3
Anpep	-0.43538	Pro	doi: 10.1073/pnas.0611653104
Apoh	-0.364583	Anti	doi: 10.1016/j.jaut.2010.06.013
C6	-0.646837	Pro	doi: 10.1074/jbc.M115.708446
Ccn2	0.978036	Pro	doi: 10.1096/fj.11-200154
Ccn3	0.628282	Pro	doi: 10.1074/jbc.M302028200
Cd34	-0.318986	Pro	doi: 10.1002/jcp.30308
Ceacam1	1.0519	Pro	doi: 10.1038/onc.2011.146
Col4a2	0.649364	Anti	doi: 10.1093/hmg/dds346
Ednra	-0.571652	Anti	doi: 10.1016/j.ajpath.2014.07.012
Emilin2	-0.659691	Pro	doi: 10.1038/s41388-017-0107-x
Eng	0.435913	Pro	doi: 10.1007/s10456-008-9101-9
Epn1	0.262886	Anti	doi: 10.1172/JCI66171
F3	0.1872	Pro	doi: 10.3389/fcell.2022.852989
Grn	-0.335124	Pro	doi: 10.1093/carcin/bgh171
Jak1	-0.397772	Pro	doi: 10.1177/08968608221116956
Lgals3	-0.630867	Pro	doi: 10.18632/oncotarget.17718
Mfge8	0.764723	Pro	doi:10.1161/ATVBAHA
Ncl	-0.0705193	Pro	doi: 10.1371/journal.pone.0002518
Ngp	1.41552	Anti	doi: 10.1096/fj.10-180604
Nras	0.455247	Pro	doi: 10.1016/j.bbcan.2003.09.004
Pde3b	0.833701	Anti	doi: 10.1016/j.cellsig.2019.06.007
Pml	0.362606	Unknown	NA
Prkcb	0.563772	Pro	doi: 10.3389/fonc.2014.00087
Pxdn	0.616986	Pro	doi: 10.1096/fj.201902899R
Rasip1	-0.437837	Unknown	doi: 10.1007/s10456-016-9498-5
Rhoj	-0.594472	Pro	doi: 10.7150/ijbs.65653
Rnf213	-0.468595	Pro	doi: 10.1038/ncb3376
Rnh1	-0.0685937	Anti	doi: 10.1093/abbs/gmv131
Serpinf1	-0.258506	Anti	doi: 10.1074/jbc.M507401200
Slc12a2	0.668528	Unknown	doi: 10.1016/j.celrep.2019.04.034
Stab1	-0.615697	Pro	doi:10.1158/1078-0432.CCR-14-1236
Stat1	-0.258406	Anti	doi: 10.1158/0008-5472.CAN-05-3612
